# BakRep – A searchable large-scale web repository for bacterial genomes, characterizations and metadata

**DOI:** 10.1101/2024.05.28.596065

**Authors:** Linda Fenske, Lukas Jelonek, Alexander Goesmann, Oliver Schwengers

## Abstract

Bacteria are fascinating research objects in many disciplines for countless reasons, and whole-genome sequencing has become the paramount methodology to advance our microbiological understanding. Meanwhile, access to cost-effective sequencing platforms has accelerated bacterial whole-genome sequencing to unprecedented levels introducing new challenges in terms of data accessibility, computational demands, heterogeneity of analysis workflows, and thus, ultimately its scientific usability. To that end, *Blackwell et al*. released a uniformly processed set of 661,405 bacterial genome assemblies obtained from the European Nucleotide Archive as of November 2018. Building on these accomplishments, we conducted further genome-based analyses like taxonomic classification, MLST subtyping and annotation of all genomes. Here we present BakRep, a searchable large-scale web repository of these genomes enriched with consistent genome characterizations and original metadata. The platform provides a flexible search engine combining taxonomic, genomic and metadata information, as well as interactive elements to visualize genomic features. Furthermore, all results can be downloaded for offline analyses via an accompanying command line tool. The web repository is accessible via https://bakrep.computational.bio.
