## Supplemental_Table2 for "BakRep – A searchable large-scale web repository for bacterial genomes, characterizations and metadata"

Search Tag	Source	Description
Dataset id	metadata	ENA ID
Number of contigs	Bakta	Number of contigs
Assembly size	Bakta	Genome size
GC content	Bakta	GC content
N ratio	Bakta	Ratio of unknown basepairs (N)
N50	Bakta	Shortest contig length that covers 50% of the genome in a size-ordered contig list
Coding ratio	Bakta	Ratio of annotated basepairs and genome size
Annotated features	Bakta	Annotation features out of Bakta
Completeness	CheckM2	Estimation of genome completeness
Contamination	CheckM2	Estimation of gneome contamination
Domain	GTDB	Taxonomic domain
Phylum	GTDB	Taxonomic phylum
Class	GTDB	Taxonomic class
Order	GTDB	Taxonomic order
Genus	GTDB	Taxonomic genus
Species	GTDB	Taxonomic species
MLST Sequence type	MLST	Multilocus sequence type
Strain	metadata	Original strain designation
Study accession	metadata	Study accession
Project name	metadata	Project name
Isolation source	metadata	Isolation
Instrument platform	metadata	Sequencing plattform
Host	metadata	Host species
Country	metadata	Isolation country
Collection date	metadata	Date of collection
Accession	metadata	Sample Accession (same as dataset id)
Host sex	metadata	Sex of the host species
Host status	metadata	Host status
Host taxid	metadata	Taxa of the host species
Instrument model	metadata	Model of the sequencing platform
Isolate	metadata	Isolate identifier
Sample alias	metadata	Sample alias
Secondary sample accession	metadata	Secondary sample accession
Secondary study accession	metadata	Secondary study accession
Serotype	metadata	Serotype
Serovar	metadata	Serovar
Submission accession	metadata	Submission accession
